# A non-mosaic humanized mouse model of Down syndrome, trisomy of a nearly complete long arm of human chromosome 21 in mouse chromosome background

**DOI:** 10.1101/862433

**Authors:** Yasuhiro Kazuki, Feng J. Gao, Yicong Li, Anna J. Moyer, Benjamin Devenney, Kei Hiramatsu, Sachiko Miyagawa-Tomita, Satoshi Abe, Kanako Kazuki, Naoyo Kajitani, Narumi Uno, Shoko Takehara, Masato Takiguchi, Miho Yamakawa, Atsushi Hasegawa, Ritsuko Shimizu, Satoko Matsukura, Naohiro Noda, Narumi Ogonuki, Kimiko Inoue, Shogo Matoba, Atsuo Ogura, Liliana D. Florea, Alena Savonenko, Meifang Xiao, Dan Wu, Denise A.S. Batista, Junhua Yang, Zhaozhu Qiu, Nandini Singh, Joan T. Richstemeier, Takashi Takeuchi, Mitsuo Oshimura, Roger H. Reeves

## Abstract

Down syndrome (DS) is a complex human condition, and animal models trisomic for human chromosome 21 (HSA21) genes or orthologs provide insights into better understanding and treating DS. However, HSA21 orthologs are distributed into three mouse chromosomes, preventing us from generating mouse models trisomy of a complete set of HSA21 orthologs. The only existing humanized mouse DS model, Tc1, carries a HSA21 with over 20% of protein coding genes (PCGs) disrupted. More importantly, due to the human centromere, Tc1 is mosaic (a mix of euploid and trisomic cells), which makes every mouse unique and compromises interpretation of results. Here, we used mouse artificial chromosome (MAC) technology to “clone” the 34 MB long arm of HSA21 (HSA21q). Through multiple steps of microcell-mediated chromosome transfer we created a new humanized DS mouse model, Tc(HSA21q;MAC)1Yakaz (“TcMAC21”). Constitutive EGFP expression from the transchromosome and fluorescent in situ hybridization validate that TcMAC21, containing a hybrid chromosome of HSA21q and mouse centromere, is not mosaic. Whole genome sequencing shows that TcMAC21 contains a nearly complete copy of HSA21q with 93% of intact PCGs, while RNA-seq and additional mRNA/protein expression analyses confirm that PCGs are transcribed and regulated. A battery of tests show that TcMAC21 recapitulates many DS phenotypes including morphological anomalies in heart, craniofacial skeleton and brain, pathologies at molecular and cellular level, and impairments in learning, memory and synaptic plasticity. TcMAC21 is the most complete mouse model of DS extant and has potential for supporting a wide range of basic and preclinical research.

**Significance Statement:** In the last 25 years, mouse models of trisomy 21 have supported research into Down syndrome, from defining the basis for developmental effects up to support for clinical trials. However, existing models have significant shortfalls, especially for preclinical studies. These deficiencies include incomplete or inappropriate representation of trisomic genes, absence of an extra chromosome, and mosaicism.

Using cutting edge technologies we produced a mouse artificial chromosome containing the entire 34Mb long arm of human chromosome 21 and, with assisted reproductive technologies, established it in the germ line of mice. This trisomic mouse manifests developmental and functional features of Down syndrome, including hippocampal-based learning and memory deficits. This is the most complete model of Down syndrome produced to date.
