## Supplementary material for "A non-mosaic humanized mouse model of Down syndrome, trisomy of a nearly complete long arm of human chromosome 21 in mouse chromosome background": Dataset S2

### Sheet: FPKM of hsa21 and ortholog
Gene name(verified list)	Gene start (bp)	Gene end (bp)	Karyotype band	Mouse ortholog	Similarity (between mouse and human)	Location on mouse chromosome	Eu(HSA21 PCG, FPKM)	MAC21(HSA21 PCG, FPKM)	Eu(HSA21 mouse ortholog, FPKM)	MAC21(HSA21 mouse ortholog, FPKM)	Note
POTED	13609858	13641585	q11.2	None			0	2.41971	N	N
LIPI	14108813	14210891	q11.2	Lipi	75.98 (n)	16	0	0.0638204	0	0.0211064
RBM11	14216130	14228372	q11.2	Rbm11	82.97 (n)	16	0	1.46976	1.77231	1.96388
HSPA13	14371115	14383484	q11.2	Hspa13	86.55 (n)	16	0	9.84258	12.7905	13.3927
SAMSN1	14485228	14583402	q11.2	Samsn1	83.19 (n)	16	0	0.116297	0.431788	0.461651
NRIP1	14961235	15065936	q21.1	Nrip1	83.12 (n)	16	0	0	8.14529	8.45789	deletion A
USP25	15730025	15880069	q21.1	Usp25	86.9 (n)	16	0	0	4.08162	4.50271	deletion A
CXADR	17512382	17593579	q21.1	Cxadr	83.56 (n)	16	0	16.2996	84.9885	82.3576
BTG3	17593653	17612947	q21.1	Btg3	91.4 (n)	16	0	7.36962	3.67448	3.36549
C21orf91	17788967	17819386	q21.1	D16Ertd472e	83.97 (n)	16	0	0.400897	2.01774	2.22526
CHODL	17901263	18267373	q21.1	Chodl	87.67 (n)	16	0	0	1.83581	2.20986	deletion B
TMPRSS15	18269116	18485879	q21.1	mprss	80.21 (n)	16	0	0	0.0907459	0.0500387	deletion B
NCAM2	20998315	21543329	q21.1	Ncam2	86.85 (n)	16	0	0	6.31373	6.97813	deletion B
MRPL39	25585656	25607517	q21.3	Mrpl39	84.7 (n)	16	0	4.50746	8.83678	9.12839
JAM2	25639272	25717562	q21.3	Jam2	83.45 (n)	16	0.0137488	2.75162	5.92	6.85729
ATP5J(ATP5PF)	25716503	25735673	q21.3	Atp5j	88.27 (n)	16	0	59.5415	185.142	182.995
GABPA	25734570	25772460	q21.3	Gabpa	89.7 (n)	16	0	3.67876	9.11873	9.49885
APP	25880550	26171128	q21.3	App	89.36 (n)	16	0.0446956	211.048	216.581	225.266
CYYR1	26466209	26573284	q21.3	Cyyr1	82.25 (n)	16	0	1.24778	0.995447	0.985583
ADAMTS1	26835747	26845409	q21.3	Adamts1	81.04 (n)	16	0	0.361715	2.3705	2.59141
ADAMTS5	26917912	26966513	q21.3	Adamts5	85.86 (n)	16	0	0	0.384991	0.618383	deletion C
N6AMT1	28872191	28885371	q21.3	N6amt1	84.11 (n)	16	0	3.20163	9.83101	10.1127
LTN1	28928144	28992956	q21.3	Ltn1	83.97 (n)	16	0	6.04537	8.00445	7.83264
RWDD2B	29004384	29019378	q21.3	Rwdd2b	84.83 (n)	16	0	4.13483	5.13885	5.35866
USP16	29024629	29054488	q21.3	Usp16	84.94 (n)	16	0	8.58814	32.954	34.8736
CCT8	29055805	29073797	q21.3	Cct8	88.63 (n)	16	0	37.3608	120.764	118.548
MAP3K7CL	29077471	29175889	q21.3	Map3k7cl	77 (a)	16	0	4.65911	0.190562	0.147561
BACH1	29194071	29630751	q21.3	Bach1	79.68 (n)	16	0	3.48748	10.8964	10.2036
GRIK1	29536933	29940033	q21.3	Grik1	90.71 (n)	16	0.013134	4.28641	8.64084	10.196
CLDN17	30165564	30166756	q21.3	Cldn17	81.4 (n)	16	0	0	0	0.0268543
CLDN8	30214006	30216073	q22.11	Cldn8	82.96 (n)	16	0	0	0	0
KRTAP24-1	30281309	30282958	q22.11	Krtap24-1	70.7 (n)	16	0	0	0	0
KRTAP25-1	30289145	30289514	q22.11	None		16	0	0	0	0
KRTAP26-1	30319124	30320316	q22.11	Krtap26-1	69.68 (n)	16	0	0	0	0
KRTAP27-1	30337013	30337694	q22.11	Krtap27-1	70.79 (n)	16	0	0	0	0
KRTAP23-1	30348399	30348609	q22.11	None		16	0	0	0	0
KRTAP13-2	30371391	30372257	q22.11	Krtap13-1	63 (a)	16	0	0	0	0
KRTAP13-1	30396074	30396822	q22.11	Krtap13-1	76.71 (n)	16	0	0	0	0
KRTAP13-3	30425265	30425968	q22.11	Krtap13	48 (a)	16	0	0	0	0
KRTAP13-4	30430230	30431026	q22.11	4930553J12Rik	46 (a)	16	0	0	0	0
KRTAP15-1	30440275	30440945	q22.11	Krtap15	71.08 (n)	16	0	0	0	0
KRTAP19-1	30479699	30480344	q22.11	None		16	0	0	0	0
KRTAP19-2	30487057	30487436	q22.11	None		16	0	0	0	0
KRTAP19-3	30491464	30491985	q22.11	None		16	0	0	0	0
KRTAP19-4	30496824	30497133	q22.11	None		16	0	0	0	0
KRTAP19-5	30501657	30502117	q22.11	None		16	0	0	0	0
KRTAP19-6	30541535	30541864	q22.11	None		16	0	0	0	0
KRTAP19-7	30560875	30561314	q22.11	None		16	0	0	0	0
KRTAP22-2	30590105	30590397	q22.11	None		16	0	0	0	0
KRTAP6-3	30592440	30593075	q22.11	None		16	0	0	0	0
KRTAP6-2	30598590	30598902	q22.11	None		16	0	0	0	0
KRTAP22-1	30601087	30601382	q22.11	None		16	0	0	0	0
KRTAP6-1	30613431	30613930	q22.11	None		16	0	0	0	0
KRTAP20-1	30616425	30616699	q22.11	None		16	0	0	0	0
KRTAP20-4	30620627	30620850	q22.11	None		16	0	0	0	0
KRTAP20-2	30635236	30635619	q22.11	None		16	0	0	0	0
KRTAP20-3	30642864	30643136	q22.11	None		16	0	0	0	0
KRTAP21-3	30718525	30718777	q22.11	None		16	0	0	0	0
KRTAP21-2	30746794	30747233	q22.11	None		16	0	0	0	0
KRTAP21-1	30754830	30755428	q22.11	None		16	0	0	0	0
KRTAP8-1	30812697	30813252	q22.11	Krtap8-1	84 (a)	16	0	0	0	0
KRTAP7-1	30829039	30829759	q22.11	Krtap7-1	82.95 (n)	16	0	0	0	0
KRTAP11-1	30880644	30881555	q22.11	Krtap11-1	82.82 (n)	16	0	0	0	0
KRTAP19-8	31038159	31038476	q22.11	None		16	0	0	0	0
TIAM1	31118416	31559977	q22.11	Tiam1	89.38 (n)	16	0	6.33115	12.0605	11.2349
SOD1	31659622	31668931	q22.11	Sod1	83.77 (n)	16	0.0351572	98.8571	257.865	263.338
SCAF4	31671033	31732075	q22.11	Scaf4	88.3 (n)	16	0	6.82538	11.1157	10.4029
HUNK	31873315	32044633	q22.11	Hunk	87.35 (n)	16	0	5.04	9.0021	7.93823
MIS18A	32268219	32279069	q22.11	Mis18a	80.07 (n)	16	0	2.8221	8.3013	7.70046
MRAP	32291813	32314784	q22.11	Mrap	79.77 (n)	16	0	0.0368081	0.16012	0.275604
URB1	32311018	32393026	q22.11	Urb1	79.31 (n)	16	0	4.58655	4.5031	4.5091
EVA1C	32412006	32515397	q22.11	Eva1c	85.76 (n)	16	0	2.96892	0.860492	0.722168
TCP10L	32574841	32587373	q22.11	None		16	0	20.0423	N	N	reads from different genes were not differentiated in RNA-seq
C21orf59(CFAP298)	32592079	32612866	q22.11	1110004E09Rik	84.37 (n)	16	0	20.0423	21.1363	20.0423
SYNJ1	32628759	32728048	q22.11	Synj1	86.97 (n)	16	0.0567385	10.7838	37.0265	36.0915
PAXBP1	32733899	32771858	q22.11	Paxbp1	89.79 (n)	16	0	12.4431	45.8587	48.532
C21orf62	32793564	32813743	q22.11	4932438H23Rik	79.4 (n)	16	0	0.351459	0.275867	0.217765
OLIG2	33025845	33029196	q22.11	Olig2	88.13 (n)	16	0	2.42165	9.03751	7.82321
OLIG1	33070144	33072420	q22.11	Olig1	84.56 (n)	16	0	8.2055	25.8971	23.7329
IFNAR2	33229901	33265675	q22.11	Ifnar2	64.91 (n)	16	0	7.82719	11.6232	13.6467
AP000295.1	33246774	33283212	q22.11	Il10rb	42 (a)	16	0	7.82719	11.6232	13.6467	reads from different genes were not differentiated in RNA-seq
IL10RB	33266358	33310187	q22.11	Il10rb	76.65 (n)	16	0	7.82719	11.6232	13.6467
IFNAR1	33324477	33359862	q22.11	Ifnar1	66.05 (n)	16	0	4.71079	24.5202	24.1621
IFNGR2	33402896	33479348	q22.11	Ifngr2	68.87 (n)	16	0	13.4129	39.9403	37.4209
TMEM50B	33432485	33480011	q22.11	Tmem50b	87.9 (n)	16	0	11.3277	32.0019	32.9299
DNAJC28	33485530	33491720	q22.11	Dnajc28	78.57 (n)	16	0	1.29672	0.929772	0.747287
GART	33503931	33543491	q22.11	Gart	83.2 (n)	16	0	19.4637	15.4625	15.44
SON	33542618	33577481	q22.11	Son	87.54 (n)	16	1.77202	39.1344	122.032	172.386
DONSON	33559542	33588708	q22.11	Donson	80 (n)	16	0.132945	126.81	257.57	251.285	reads from different genes were not differentiated in RNA-seq
ATP5O	33903453	33915980	q22.11	Atp5o	79.81 (n)	16	0.132945	126.81	257.57	251.285
CRYZL1	33589341	33643926	q22.11	Cryzl1	88.79 (n)	16	0	24.6556	38.6478	39.4765
ITSN1	33642400	33899861	q22.11	Itsn1	88.16 (n)	16	0	25.0076	44.2919	39.0867
AP000311.1	33584687	33931607	q22.11	Atp5o	38 (a)	16	didn't find	didn't find	didn't find	didn't find
SLC5A3	34073570	34106262	q22.11	Slc5a3	90.71 (n)	16	0	28.2479	35.1575	34.686	reads from different genes were not differentiated in RNA-seq
MRPS6	34073224	34143034	q22.11	Mrps6	84 (n)	16	0	28.2479	35.1575	34.686
KCNE2	34364024	34371389	q22.11	Kcne2	82.66 (n)	16	0	0.57189	1.59149	2.31638
C21orf140(FAM243A)	34400317	34401072	q22.12	4930563D23Rik	78.35 (n)	16	0	0	0.167122	0.20938
SMIM11(SMIM11A)	34375480	34407866	q22.11	Smim11	84 (a)	16	0	0.548931	13.8464	14.3167
AP000322.1(SMIM34A)	34418715	34423966	q22.12	None		16	didn't find	didn't find	didn't find	didn't find
KCNE1	34446688	34512275	q22.12	Kcne1	76 (a)	16	0	0.076437	0	0.0573238
RCAN1	34513142	34615142	q22.12	Rcan1	87.28 (n)	16	0	0.193183	27.8418	26.8315
CLIC6	34669389	34718227	q22.12	Clic6	74.14 (n)	16	0	3.49691	1.47623	2.28558
RUNX1	34787801	36004667	q22.12	Runx1	91.47 (n)	16	0	2.34434	0.150119	0.175856
CBR1	36069941	36073166	q22.12	Cbr1	83.87 (n)	16	0	15.8982	33.9047	35.1142
SETD4	36034541	36079389	q22.12	Setd4	78.28 (n)	16	0	11.61	6.18899	6.74725
CBR3	36134912	36146566	q22.12	Cbr3	83.75 (n)	16	0	0	2.20512	2.51308
DOPEY2(DOP1B)	36156782	36294274	q22.12	Dopey2	83.1 (n)	16	0	0.0613286	13.4583	12.6229
MORC3	36320189	36386148	q22.12	Morc3	82.82 (n)	16	0	3.09363	11.1109	10.6911	reads from different genes were not differentiated in RNA-seq
CHAF1B	36385378	36419015	q22.12	Chaf1b	81.84 (n)	16	0	3.09363	6.53334	6.63
CLDN14	36460621	36576569	q22.13	Cldn14	86.47 (n)	16	0	0.0831617	0.0875076	0.0644181
SIM2	36699133	36749917	q22.13	Sim2	88.31 (n)	16	0	0.737634	0.0232674	0.0236958
HLCS	36750888	36990236	q22.13	Hlcs	78.59 (n)	16	0	4.40028	2.21141	2.47137
RIPPLY3	37006150	37019659	q22.13	Ripply3	68.28 (n)	16	0	0.0791828	0.228198	0.319656
PIGP	37059170	37073170	q22.13	Pigp	86.87 (n)	16	0	6.89456	30.8241	28.6662
TTC3	37073226	37203112	q22.13	Ttc3	82.23 (n)	16	0	87.9523	259.649	244.034
DSCR3(VPS26C)	37223420	37267919	q22.13	Dscr3	85.25 (n)	16	0	15.2806	24.7426	25.0118
DYRK1A	37365790	37517450	q22.13	Dyrk1a	93.93 (n)	16	0.00558786	17.5915	23.6118	23.5135
KCNJ6	37607376	37916446	q22.13	Kcnj6	90.23 (n)	16	0	1.06518	2.07336	2.08773
KCNJ15	38157034	38307357	q22.13	Kcnj15	85.78 (n)	16	0	3.47122	0.0299033	0.125251
ERG	38380027	38661780	q22.2	Erg	89.85 (n)	16	0	0.36729	2.82167	2.21647
ETS2	38805307	38824955	q22.2	Ets2	85.94 (n)	16	0	4.25749	9.60998	9.57314
PSMG1	39174769	39183851	q22.2	Psmg1	80.9 (n	16	0	15.6183	61.3305	57.8396	reads from different genes were not differentiated in RNA-seq
BRWD1	39184176	39321559	q22.2	Brwd1	81.6 (n)	16	0	25.6729	61.3305	57.8396
HMGN1	39342315	39349647	q22.2	Hmgn1	81.05 (n)	16	0.0721298	70.3674	72.0593	72.2519
WRB	39380244	39428528	q22.2	Wrb	86.21 (n)	16	0	30.0914	27.3512	27.6271
LCA5L	39405844	39445805	q22.2	Lca5l	70.76 (n)	16	0	2.3938	1.35315	1.32244
SH3BGR	39445855	39515506	q22.2	Sh3bgr	88(n)	16	0	6.92035	0.907539	1.64923
B3GALT5	39556442	39673137	q22.2	B3galt5	74.27 (n)	16	0	0.325928	1.19991	1.59759
IGSF5	39745407	39802096	q22.2	Igsf5	66 (n)	16	0	0.136356	58.7122	60.2461	reads from different genes were not differentiated in RNA-seq
PCP4	39867317	39929397	q22.2	Pcp4	89.25 (n)	16	0	25.9889	58.7122	60.2461
DSCAM	40010999	40847139	q22.2	Dscam	90.11 (n)	16	0	3.06501	8.57138	9.27568
BACE2	41167801	41282518	q22.2	Bace2	84.58 (n)	16	0	3.39481	0.560984	0.733361
FAM3B	41304212	41357431	q22.3	Fam3b	79.02 (n)	16	0	0.958917	0	0
MX2	41361943	41409390	q22.3	MX2	78(n)	16	0	4.29703	0.224353	0.325565
MX1	41420304	41459214	q22.3	Mx1	69 (a)	16	0	1.73429	0.0291468	0.0549063
TMPRSS2	41464551	41531116	q22.3	Tmprss2	77.64 (n)	16	0	0.483407	0.00741972	0.0650048
RIPK4	41739369	41767106	q22.3	Ripk4	84.91 (n)	16	0	0	0.478622	0.438219
PRDM15	41798225	41879482	q22.3	Prdm15	85.32 (n)	16	0	3.38301	7.19298	5.23082
C2CD2	41885112	41953890	q22.3	C2cd2	76.6 (n)	16	0	9.60761	3.55001	3.36831
ZBTB21	41986831	42010387	q22.3	Zbtb21	83.04 (n	16	0	1.69286	3.02071	2.45032
UMODL1	42062959	42143453	q22.3	Umodl1	72.96 (n)	17	0	0.011196	0.0111992	0.0497179
ABCG1	42199689	42297244	q22.3	Abcg1	87.69 (n)	17	0	1.302	2.95725	2.7634
TFF3	42311667	42315651	q22.3	Tff3	74.58 (n)	17	0	0.183236	0	0
TFF2	42346357	42351128	q22.3	Tff2	83.33 (n)	17	0	0.127666	0	0
TFF1	42362282	42366594	q22.3	Tff1	71.6 (n	17	0	0	0	0
TMPRSS3	42371890	42396846	q22.3	Tmprss3	84.55 (n)	17	0	0	0.017264	0.0107282
UBASH3A	42403447	42447681	q22.3	Ubash3a	81.86 (n)	17	0	0	0.00890421	0.0224832
RSPH1	42472486	42496354	q22.3	Rsph1	80.27 (n)	17	0	3.11871	3.80567	3.84483
SLC37A1	42496008	42581440	q22.3	Slc37a1	83.24 (n)	17	0	6.23685	3.36813	3.3518
PDE9A	42653636	42775509	q22.3	Pde9a	87.4 (n)	17	0	2.18472	37.5082	31.7553
WDR4	42843094	42879568	q22.3	Wdr4	79.92 (n)	17	0	5.31804	20.1122	18.7865
NDUFV3	42879644	42913304	q22.3	Ndufv3	65.87 (n)	17	0	7.88858	102.881	103.468
PKNOX1	42974510	43033931	q22.3	Pknox1	87.61 (n)	17	0	2.87769	9.06017	7.56982
CBS	43053191	43076943	q22.3	Cbs	82.66 (n)	17	0	27.7637	9.98579	10.1743
U2AF1	43092956	43107587	q22.3	U2af1	90(n)	17	0.208775	4.19253	76.4965	71.3065
CRYAA	43169008	43172805	q22.3	Cryaa	88.44 (n)	17	0	0.055426	0.0980801	0.131498
SIK1	43414515	43427128	q22.3	sik1	80(n)	17	0	0	7.80134	8.24173
H2BFS	43565189	43565648	q22.3	None			0	0.0806959	N	N
HSF2BP	43529192	43659493	q22.3	Hsf2bp	88.36 (n)	17	0	1.201	0.939219	0.843588
RRP1B	43659548	43696079	q22.3	Rrp1b	74.65 (n)	17	0	7.24296	13.6176	12.5713
PDXK	43719094	43762307	q22.3	Pdxk	84.72 (n)	10	0	24.5337	10.3336	11.4902
CSTB	43772511	43776445	q22.3	Cstb	77.21 (n)	10	0	11.9492	28.556	30.4021
RRP1	43789513	43805293	q22.3	Rrp1	58 (a)	10	0	21.2896	127.007	120.123
AGPAT3	43865186	43986536	q22.3	Agpat3	86.08 (n)	10	0	5.16267	45.6483	49.3714
TRAPPC10	44012319	44106552	q22.3	Trappc	84.95 (n)	10	0	11.2222	24.4432	24.0789
PWP2	44107290	44131181	q22.3	Pwp2	89 (a)	10	0	1.41846	12.2384	11.1014
C21orf33(GATD3A)	44133605	44145723	q22.3	D10Jhu81e	83.08 (n)	10	0	0.126746	18.8551	20.5555
ICOSLG	44222991	44240966	q22.3	Icosl	61.58 (n)	10	0	0.0777412	0.347414	0.363389
DNMT3L	44246339	44262216	q22.3	Dnmt3l	71.63 (n)	10	0	0	0.0300051	0
AIRE	44285838	44298648	q22.3	Aire	76.74 (n)	10	0	0.0751814	0.120099	0.0978002
PFKL	44300051	44327376	q22.3	Pfkl	87.22 (n)	10	0	11.3667	25.1507	26.5261
C21orf2(CFAP410)	44328944	44339402	q22.3	1810043G02Rik	79.38 (n)	10	0	1.60983	16.6563	15.5253
TRPM2	44350163	44443081	q22.3	Trpm2	83.5 (n)	10	0	8.00382	3.36179	4.39875
LRRC3	44455486	44462196	q22.3	Lrrc3	79.64 (n)	10	0	2.87739	11.612	10.9662
KRTAP10-1	44538981	44540195	q22.3	Gm7138	58 (a)	10	0	0.0258122	N	N
KRTAP10-2	44550357	44551505	q22.3	Gm3250	57 (a)	10	0	0	N	N
KRTAP10-3	44557790	44558760	q22.3	Gm3238	55 (a)	10	0	0	N	N
KRTAP10-5	44579455	44580604	q22.3	Gm10318	57 (a)	10	0	0	N	N
KRTAP10-6	44591268	44592505	q22.3	Gm3233	56 (a)	10	0	0	N	N
KRTAP10-7	44600597	44602174	q22.3	Krtap10-10	80.82 (n)	10	0	0	N	N
KRTAP10-8	44612079	44612954	q22.3	Gm19668	63 (a)	10	0	0	N	N
KRTAP10-9	44627123	44628293	q22.3	Gm3250	60 (a)	10	0	0	N	N
KRTAP10-4	44573724	44638284	q22.3	Gm19402	52 (a)	10	0	0	0	0
KRTAP10-10	44637356	44638455	q22.3	Gm9507	57 (a)	10	0	0	N	N
KRTAP10-11	44646414	44647650	q22.3	Krtap10-10	56 (a)	10	0	0	N	N
KRTAP12-4	44654213	44654659	q22.3	None		10	0	0	N	N
KRTAP12-3	44657932	44658341	q22.3	Gm10272	54 (a)	10	0	0	N	N
KRTAP12-2	44666189	44666927	q22.3	Gm10272	54 (a)	10	0	0	N	N
KRTAP12-1	44681576	44682163	q22.3	LOC101056229	74.04 (n)	10	0	0	0	0
KRTAP10-12	44697172	44698044	q22.3	Gm7137	53 (a)	10	0	0	N	N
TSPEAR	44497892	44711580	q22.3	Tspear	81.79 (n)	10	0	2.67	0.139799	0.138148
UBE2G2	44768580	44802019	q22.3	Ube2g2	89.49 (n)	10	0	22.0446	158.859	158.211	reads from different genes were not differentiated in RNA-seq
SUMO3	44805617	44818779	q22.3	Sumo3	90.94 (n)	10	0.0185075	31.7186	158.859	158.211
PTTG1IP	44849585	44873903	q22.3	Pttg1ip	77.97 (n)	10	0	20.2084	21.652	23.0617
ITGB2	44885953	44931989	q22.3	Itgb2	80.98 (n)	10	0	0.408782	0.323542	0.378309
FAM207A	44940010	44976989	q22.3	Fam207a	79.69 (n)	10	0	7.65307	8.42304	8.04911
ADARB1	45073853	45226560	q22.3	Adarb1	87.73 (n)	10	0	0.511529	18.0394	19.8897
POFUT2	45263928	45287898	q22.3	Pofut2	84.07 (n	10	0	19.0618	9.31953	10.0212
COL18A1	45405137	45513720	q22.3	Col18a1	75.59 (n)	10	0	0	6.48156	7.00659	deletion D
SLC19A1	45493572	45544411	q22.3	Slc19a1	73.87 (n)	10	0	0	15.736	15.6459	deletion D
PCBP3	45643694	45942454	q22.3	Pcbp3	93.08 (n)	10	0	0	20.3467	30.3115	deletion D
COL6A1	45981737	46005050	q22.3	Col6a1	83.15 (n)	10	0	0	10.1865	13.5372	deletion D
COL6A2	46098097	46132849	q22.3	Col6a2	85.38 (n)	10	0	0.144449	6.21044	8.96354	deletion D
FTCD	46136262	46155567	q22.3	Ftcd	80.35 (n)	10	0	0	0.0656423	0.156667	deletion D
SPATC1L	46161148	46184476	q22.3	Spatc1l	82.1 (n)	10	0	0	0.0502232	0.0300092	deletion D
LSS	46188141	46228824	q22.3	Lss	83.04 (n)	10	0	0	26.4025	25.3935	deletion D
MCM3AP	46235126	46286297	q22.3	Mcm3ap	80.39 (n)	10	0	13.3203	14.3199	13.8148
YBEY	46286337	46297751	q22.3	Ybey	82.32 (n)	10	0	2.27859	0.88817	0.936937
C21orf58	46300181	46323875	q22.3	2610028H24Rik	49 (a)	10	0	2.52359	0	0.0207837
PCNT	46324122	46445769	q22.3	Pcnt	61 (a) or75 (n)	10	0	10.8025	4.49371	3.84221
DIP2A	46458899	46569852	q22.3	Dip2a	87 (n)	10	0	33.4089	27.0201	24.9722
S100B	46598962	46605208	q22.3	S100b	85.51 (n)	10	0	16.3764	1.19	2.59793
PRMT2	46635595	46665124	q22.3	Prmt2	83.76 (n)	10	0	60.2429	74.0751	73.1433
