## Supplementary material for "A non-mosaic humanized mouse model of Down syndrome, trisomy of a nearly complete long arm of human chromosome 21 in mouse chromosome background": Dataset S3

### Sheet: Data S3A. gender consolidated
Fig. 6A	Weight(female and male were consolidated)
	Postnatal Day	Eu	MAC21	Eu	Eu	MAC21	MAC21	(MAC21-Eu)	(MAC21-Eu)	unpaired t-Test P Value
				mean(g)	SD(g)	mean(g)	SD(g)	Mean diff(g)	Mean diff (% of Eu)
	1	n=23	n=23	1.41783	0.170772	1.34652	0.200377	-0.071304	-0.0502911	0.2008
	6	n=45	n=35	3.85933	0.834308	3.32	0.629084	-0.539333	-0.139748	0.0021
	14	n=40	n=27	7.4975	1.30982	6.53333	1.04844	-0.964167	-0.128598	0.0022
	20	n=40	n=27	9.2975	1.74083	7.57407	0.958602	-1.72343	-0.185364	< 0.0001
	27	n=36	n=23	14.7117	2.27101	12.723	1.86103	-1.98863	-0.135174	0.0009
	35	n=42	n=32	18.8405	2.45278	17.0625	2.11672	-1.77798	-0.0943702	0.0016
	90	n=36	n=31	25.7389	3.87404	19.3452	2.28427	-6.39373	-0.248407	< 0.0001
	Two-way ANOVA	P value
	Eu vs MAC21	< 0.0001

### Sheet: Data S3B. gender seperate
Fig. 6B	Weight (female and male were seperated)
		2 way ANOVA and Turkey post-hoc
	Genotype effects	Adjusted P Value
	Eu(F) vs. MAC21(F)	< 0.0001
	Eu(M) vs. MAC21(M)	< 0.0001
	Gender	Postnatal day	Comparing pair	Eu	Eu	MAC21	MAC21	MAC21-Eu	MAC21-Eu	one way ANOVA and Turkey post-hoc
				mean(g)	SD(g)	mean(g)	SD(g)	mean diff (g)	mean diff(% of Eu)	adjust p value
	Female	P1	Eu(n=14) vs. MAC21( n=9)	1.389	0.187734	1.332	0.167614	-0.05635	-0.0405688	0.9
	Male	P1	Eu(n=9) vs. MAC21(n=14)	1.463	0.138203	1.356	0.224558	-0.1076	-0.0735475	0.55
	Female	P6	Eu(n=27) vs. MAC21(n=14)	3.653	0.751182	3.474	0.82069	-0.179	-0.0490008	0.88
	Male	P6	Eu(n=18) vs. MAC21n=21)	4.169	0.876856	3.218	0.455477	-0.9518	-0.228304	0.0007
	Female	P14	Eu(n=24) vs. MAC21( n=12)	7.408	1.14053	6.992	1.08499	-0.4167	-0.05625	0.76
	Male	P14	Eu(n=16) vs. MAC21(n=15)	7.631	1.56022	6.167	0.890158	-1.465	-0.19198	0.0063
	Female	P20	Eu(n=24) vs. MAC21(n=12)	8.954	1.2462	7.808	1.13655	-1.146	-0.127987	0.13
	Male	P20	Eu(n=16) vs. MAC21(n=15)	9.813	2.24199	7.387	0.779072	-2.426	-0.247223	0.0001
	Female	P27	Eu(n=21) vs. MAC21(n=11)	14.34	1.7772	12.32	1.89695	-2.019	-0.140795	0.061
	Male	P27	Eu(n=15) vs. MAC21(n=12)	15.23	2.80835	13.09	1.82948	-2.14	-0.140512	0.054
	Female	P35	Eu(n=23) vs. MAC21(n=12)	17.3	1.42206	15.85	1.46381	-1.454	-0.0840462	0.13
	Male	P35	Eu(n=19) vs. MAC21(n=20)	20.7	2.13698	17.79	2.14105	-2.91	-0.14058	< 0.0001
	Female	P90	Eu(n=18) vs. MAC21(n=15)	22.84	2.67191	17.63	1.82274	-5.211	-0.228152	< 0.0001
	Male	P90	Eu(n=18) vs. MAC21(n=16)	28.63	2.45333	20.95	1.28737	-7.683	-0.268355	< 0.0001
