## Supplementary material for "A non-mosaic humanized mouse model of Down syndrome, trisomy of a nearly complete long arm of human chromosome 21 in mouse chromosome background": Dataset S4

### Sheet: Data S4A. Open field
30min Open Field
Distance travelled in 5 min blocks							Time% spent in the Center in 5 min blocks
Effect	Repeated Measures Analysis of Variance (TaskOF MAC21) Sigma-restricted parameterization Effective hypothesis decomposition; Std. Error of Estimate: 8.1190 Include condition: v6=1						Effect	Repeated Measures Analysis of Variance (TaskOF MAC21) Sigma-restricted parameterization Effective hypothesis decomposition; Std. Error of Estimate: 17.6075 Include condition: v6=1
	SS	Degr. of	MS	F	p			SS	Degr. of	MS	F	p
Intercept	26584.4	1	26584.4	403.298	0		Intercept	69238.5	1	69238.5	223.334	0
GeneCode	1.95268	1	1.95268	0.029623	0.864175		GeneCode	3951.38	1	3951.38	12.7455	0.000910009
Gender	113.485	1	113.485	1.72162	0.196611		Gender	87.6529	1	87.6529	0.282731	0.597718
GeneCode*Gender	25.1717	1	25.1717	0.381867	0.539943		GeneCode*Gender	358.173	1	358.173	1.15531	0.288576
Error	2768.54	42	65.9176				Error	13020.9	42	310.023
BLOCK	135.525	5	27.105	5.65457	6.49066e-05		BLOCK	5913.61	5	1182.72	18.6712	2.44249e-15
BLOCK*GeneCode	6.2372	5	1.24744	0.260237	0.934271		BLOCK*GeneCode	822.021	5	164.404	2.59539	0.0265587
BLOCK*Gender	74.9893	5	14.9979	3.12881	0.00955853		BLOCK*Gender	638.51	5	127.702	2.01598	0.0776702
BLOCK*GeneCode*Gender	51.891	5	10.3782	2.16507	0.0592204		BLOCK*GeneCode*Gender	407.391	5	81.4783	1.28627	0.270994
Error	1006.63	210	4.79347				Error	13302.4	210	63.3448
GeneCode*Gender; Unweighted Means (TaskOF MAC21) Current effect: F(1, 42)=.38187, p=.53994 Effective hypothesis decomposition Include condition: v6=1							Cell No.	GeneCode*Gender; Unweighted Means (TaskOF MAC21) Current effect: F(1, 42)=1.1553, p=.28858 Effective hypothesis decomposition Include condition: v6=1
Genotype	Gender	N					Genotype	Gender	N
Eu(F)	F	12					Eu(F)	F	12
Eu(M)	M	11					Eu(M)	M	11
MAC21(F)	F	11					MAC21(F)	F	11
MAC21(M)	M	12					MAC21(M)	M	12
LSD test; variable DV_1 (TaskOF MAC21) Probabilities for Post Hoc Tests Error: Between MSE = 310.02, df = 42.000 Include condition: v6=1							LSD test; variable DV_1 (TaskOF MAC21) Probabilities for Post Hoc Tests Error: Between MSE = 310.02, df = 42.000 Include condition: v6=1
GeneCode	Eu(F)	MAC21(F)	Eu(M)	MAC21(M)			GeneCode	Eu(F)	MAC21(F)	Eu(M)	MAC21(M)
Eu(F)							Eu(F)
MAC21(F)	0.754128						MAC21(F)	0.00206581
Eu(M)							Eu(M)
MAC21(M)			0.579359				MAC21(M)			0.0849382

### Sheet: Data S4B. Visual discr
Visual Discruimination (3 positions of flaged platform changed every 2 trials: W to E to S)
Fig. S5C		LATENCY						Fig. S5D		DISTANCE
Effect	Repeated Measures Analysis of Variance (Spreadsheet1) Sigma-restricted parameterization Effective hypothesis decomposition; Std. Error of Estimate: 22.2182							Effect	Repeated Measures Analysis of Variance (Spreadsheet1) Sigma-restricted parameterization Effective hypothesis decomposition; Std. Error of Estimate: 4.2718
	SS	Degr. of	MS	F	p				SS	Degr. of	MS	F	p
Intercept	47679.4	1	47679.4	96.5857	1.45861e-12			Intercept	2158.92	1	2158.92	118.308	6.32827e-14
GeneCode	626.695	1	626.695	1.26952	0.266106			GeneCode	32.8473	1	32.8473	1.80003	0.186752
Gender	15.3334	1	15.3334	0.0310614	0.860931			Gender	8.42693	1	8.42693	0.461793	0.500429
GeneCode*Gender	1213.97	1	1213.97	2.45917	0.124171			GeneCode*Gender	61.0526	1	61.0526	3.34567	0.0743224
Error	21226.9	43	493.649					Error	784.675	43	18.2483
Positions	3415.99	2	1708	10.6685	7.26445e-05			PAIR	262.056	2	131.028	14.5075	3.72387e-06
positions*GeneCode	140.437	2	70.2184	0.438599	0.646374			PAIR*GeneCode	5.61845	2	2.80923	0.311039	0.733506
positions*Gender	5.65535	2	2.82768	0.0176623	0.982496			PAIR*Gender	3.75126	2	1.87563	0.207671	0.81288
positions*GeneCode*Gender	235.923	2	117.961	0.736812	0.481634			PAIR*GeneCode*Gender	53.4332	2	26.7166	2.95808	0.0572246
Error	13768.3	86	160.097					Error	776.73	86	9.03174
TR	774.672	1	774.672	7.43914	0.00920228			TR	61.1918	1	61.1918	7.63869	0.00837718
TR*GeneCode	0.141082	1	0.141082	0.00135481	0.970809			TR*GeneCode	0.0717204	1	0.0717204	0.00895298	0.925056
TR*Gender	9.40118	1	9.40118	0.0902791	0.765271			TR*Gender	0.651336	1	0.651336	0.0813075	0.776902
TR*GeneCode*Gender	130.145	1	130.145	1.24978	0.269801			TR*GeneCode*Gender	0.666635	1	0.666635	0.0832172	0.77437
Error	4477.79	43	104.135					Error	344.464	43	8.01078
positions*TR	445.019	2	222.509	1.49368	0.23031			PAIR*TR	57.3617	2	28.6809	2.84114	0.06385
positions*TR*GeneCode	98.5027	2	49.2513	0.33062	0.719388			PAIR*TR*GeneCode	4.73329	2	2.36665	0.234441	0.791517
positions*TR*Gender	53.3834	2	26.6917	0.179179	0.836268			PAIR*TR*Gender	1.46224	2	0.731119	0.072425	0.930192
positions*TR*GeneCode*Gender	299.984	2	149.992	1.00688	0.369622			PAIR*TR*GeneCode*Gender	11.1531	2	5.57655	0.552415	0.577587
Error	12811.1	86	148.967					Error	868.157	86	10.0948
	GeneCode*Gender; Unweighted Means (Spreadsheet1) Current effect: F(1, 43)=2.4592, p=.12417 Effective hypothesis decomposition
	Genotype	GeneCode	Gender	Mean	SEM	N
	Eu	5	F	16.8423	2.51572	13
	Eu	5	M	12.2152	2.73487	11
	MAC21	6	F	9.69394	2.73487	11
	MAC21	6	M	13.3861	2.61844	12

### Sheet: Data S4C. MWM
	Classical Morris Water maze (MWM)
	Figure
	Fig 7A	acquisition trials (DISTANCE)	(all males and females together)
		Effect	Repeated Measures Analysis of Variance (TaskQ LatDisSpeed MAC21) Sigma-restricted parameterization Effective hypothesis decomposition; Std. Error of Estimate: 2.0688 Include condition: v6=1
			SS	Degr. of	MS	F	p
		Intercept	2029.79	1	2029.79	474.277	0
		GeneCode	27.5696	1	27.5696	6.44184	0.0151444
		Gender	1.35001	1	1.35001	0.315441	0.577494
		GeneCode*Gender	1.70596	1	1.70596	0.39861	0.5314
		Error	171.191	40	4.27977
		DAYS	270.513	3	90.1711	52.5028	0
		DAYS*GeneCode	12.2202	3	4.0734	2.37177	0.0738056
		DAYS*Gender	2.93043	3	0.97681	0.568755	0.63665
		DAYS*GeneCode*Gender	2.75312	3	0.917706	0.534341	0.659613
		Error	206.095	120	1.71745
		LSD test; variable DV_1 (TaskQ LatDisSpeed MAC21) Probabilities for Post Hoc Tests Error: Between; Within; Pooled MSE = 2.2957, df = 138.11 Include condition: v6=1
			Eu Day1(n=21)	Eu Day2(n=21)	Eu Day3 (n=21)	Eu Day4 (n=21)	MAC21 Day1(n=23)	MAC21 Day2(n=23)	MAC21 Day3(n=23)	MAC21 Day4(n=23)
		Eu Day1(n=21)
		Eu Day2(n=21)
		Eu Day3 (n=21)
		Eu Day4 (n=21)
		MAC21 Day1(n=23)	0.133621
		MAC21 Day2(n=23)		0.000481779
		MAC21 Day3(n=23)			0.105678
		MAC21 Day4(n=23)				0.759564
	Fig 7B	LSD post hoc
		LSD test; variable DV_1 (TaskQ LatDisSpeed MAC21) Probabilities for Post Hoc Tests Error: Between MSE = 4.2798, df = 40.000 Include condition: v6=1
			Eu(F) (n=10)	Eu(M) (n=11)	MAC21(F) (N=11)	MAC21(M) (n=12)
		Eu(F) (n=10)
		Eu(M) (n=11)
		MAC21(F) (N=11)	0.194836
		MAC21 (M) (n=12)		0.0271141
	Fig 7C	Short delay probe trial
		Effect	Repeated Measures Analysis of Variance (TaskQ ProbeTrials MAC21) Sigma-restricted parameterization Effective hypothesis decomposition; Std. Error of Estimate: 18.3056 Include condition: v6=1
			SS	Degr. of	MS	F	p
		Intercept	274793	1	274793	820.046	0
		Gender	119.936	1	119.936	0.357917	0.553038
		GeneCode	3617.79	1	3617.79	10.7963	0.00212138
		Gender*GeneCode	98.8923	1	98.8923	0.295117	0.589974
		Error	13403.8	40	335.095
		TR	12069.5	3	4023.16	28.3522	6.26166e-14
		TR*Gender	968.188	3	322.729	2.27436	0.0834302
		TR*GeneCode	129.858	3	43.2859	0.305047	0.821697
		TR*Gender*GeneCode	37.6805	3	12.5602	0.0885146	0.966227
		Error	17027.9	120	141.899
		Effect	Repeated Measures Analysis of Variance (TaskQ ProbeTrials MAC21) Sigma-restricted parameterization Effective hypothesis decomposition; Std. Error of Estimate: 18.0166 Include condition: v6=1
			SS	Degr. of	MS	F	p
		Intercept	274866	1	274866	846.793	0
		GeneCode	3677.41	1	3677.41	11.3292	0.00164037
		Error	13633	42	324.596
		SESS	12011.1	3	4003.72	27.9496	6.36158e-14
		SESS*GeneCode	129.399	3	43.1331	0.301109	0.824544
		Error	18049.2	126	143.248
			LSD test; variable DV_1 (TaskQ ProbeTrials MAC21) Probabilities for Post Hoc Tests Error: Between; Within; Pooled MSE = 188.58, df = 143.18 Include condition: v6=1
			Eu Day1(n=21)	Eu Day2(n=21)	Eu Day3 (n=21)	Eu Day4 (n=21)	MAC21 Day1(n=23)	MAC21 Day2(n=23)	MAC21 Day3(n=23)	MAC21 Day4(n=23)
		Eu Day1(n=21)
		Eu Day2(n=21)
		Eu Day3 (n=21)
		Eu Day4 (n=21)
		MAC21 Day1(n=23)	0.0135208
		MAC21 Day2(n=23)		0.0279762
		MAC21 Day3(n=23)			0.0108385
		MAC21 Day4(n=23)				0.128415
	Fig 7D	LSD test; variable DV_1 (TaskQ ProbeTrials MAC21) Probabilities for Post Hoc Tests Error: Between MSE = 335.09, df = 40.000 Include condition: v6=1
		GeneCode	Eu(F) (n=10)	Eu(M) (n=11)	MAC21(F) (N=11)	MAC21 (M) (n=12)
		Eu(F) (n=10)
		Eu(M) (n=11)
		MAC21(F) (N=11)	0.0651376
		MAC21 (M) (n=12)		0.00842702
	Fig 7E	Long delay probe trial
		Effect	Repeated Measures Analysis of Variance (TaskQ ProbeTrials MAC21) Sigma-restricted parameterization Effective hypothesis decomposition; Std. Error of Estimate: 12.2322 Include condition: v6=1
			SS	Degr. of	MS	F	p
		Intercept	174764	1	174764	1168	0
		Gender	1040.37	1	1040.37	6.95309	0.0118564
		GeneCode	2835.03	1	2835.03	18.9473	9.05499e-05
		Gender*GeneCode	119.073	1	119.073	0.795799	0.377688
		Error	5985.08	40	149.627
		TR	3951	3	1317	15.9829	8.33615e-09
		TR*Gender	755.555	3	251.852	3.05643	0.0310375
		TR*GeneCode	307.43	3	102.477	1.24364	0.297026
		TR*Gender*GeneCode	188.393	3	62.7976	0.762102	0.517484
		Error	9888.07	120	82.4006
		LSD test; variable DV_1 (TaskQ ProbeTrials MAC21) Probabilities for Post Hoc Tests Error: Between; Within; Pooled MSE = 106.63, df = 150.61 Include condition: v6=1
		SES	Eu Day1(n=21)	Eu Day2(n=21)	Eu Day3 (n=21)	Eu Day4 (n=21)	MAC21 Day1(n=23)	MAC21 Day2(n=23)	MAC21 Day3(n=23)	MAC21 Day4(n=23)
		Eu Day1(n=21)
		Eu Day2(n=21)
		Eu Day3 (n=21)
		Eu Day4 (n=21)
		MAC21 Day1(n=23)	0.0150578
		MAC21 Day2(n=23)		7.90606e-05
		MAC21 Day3(n=23)			0.0571799
		MAC21 Day4(n=23)				0.0474993
	Fig 7F	LSD test; variable DV_1 (TaskQ ProbeTrials MAC21) Probabilities for Post Hoc Tests Error: Between MSE = 149.63, df = 40.000 Include condition: v6=1
		GeneCode	Eu(F) (n=10)	Eu(M) (n=11)	MAC21(F) (N=11)	MAC21 (M) (n=12)
		Eu(F) (n=10)
		Eu(M) (n=11)
		MAC21(F) (N=11)	0.0214887
		MAC21 (M) (n=12)		0.000488357

### Sheet: Data S4D. MWM Supplement
		TaskQ (4 days, 10 trial total a day, P==SE)
	Fig S6 B and C	acquisition trials (Latency)	(all males and females together)
		Effect	Repeated Measures Analysis of Variance (TaskQ LatDisSpeed MAC21) Sigma-restricted parameterization Effective hypothesis decomposition; Std. Error of Estimate: 12.3897 Include condition: v6=1
			SS	Degr. of	MS	F	p
		Intercept	62727.1	1	62727.1	408.631	0
		GeneCode	768.674	1	768.674	5.00747	0.0308743
		Gender	308.424	1	308.424	2.00921	0.16409
		GeneCode*Gender	53.688	1	53.688	0.349747	0.557584
		Error	6140.22	40	153.506
		DAY	3906.23	3	1302.08	27.734	1.07248e-13
		DAY*GeneCode	115.178	3	38.3928	0.817761	0.486488
		DAY*Gender	167.673	3	55.891	1.19047	0.316395
		DAY*GeneCode*Gender	120.694	3	40.2312	0.856919	0.465584
		Error	5633.84	120	46.9487
		LSD post hoc	LSD test; variable DV_1 (TaskQ LatDisSpeed MAC21) Probabilities for Post Hoc Tests Error: Between MSE = 153.51, df = 40.000 Include condition: v6=1
			Eu(F) (n=10)	Eu(M) (n=11)	MAC21(F) (N=11)	MAC21(M) (n=12)
		Eu(F) (n=10)
		Eu(M) (n=11)
		MAC21(F) (N=11)	0.261706
		MAC21 (M) (n=12)		0.0471869
	Fig S6 D and F	acquisition trials (Speed)	(all males and females together)
		Effect	Repeated Measures Analysis of Variance (TaskQ LatDisSpeed MAC21) Sigma-restricted parameterization Effective hypothesis decomposition; Std. Error of Estimate: 0.1478 Include condition: v6=1
			SS	Degr. of	MS	F	p
		Intercept	41.2921	1	41.2921	1891.15	0
		GeneCode	0.000213693	1	0.000213693	0.00978699	0.921689
		Gender	0.0672864	1	0.0672864	3.08167	0.0868354
		GeneCode*Gender	7.85867e-07	1	7.85867e-07	3.59922e-05	0.995243
		Error	0.873376	40	0.0218344
		DAYS	0.488667	3	0.162889	37.544	0
		DAYS*GeneCode	0.0577273	3	0.0192424	4.43516	0.0054071
		DAYS*Gender	0.0673064	3	0.0224355	5.17112	0.00214217
		DAYS*GeneCode*Gender	0.00601982	3	0.00200661	0.4625	0.708993
		Error	0.520634	120	0.00433861
		TR	0.252516	7	0.0360737	29.3155	0
		TR*GeneCode	0.00383892	7	0.000548417	0.445674	0.872715
		TR*Gender	0.00867496	7	0.00123928	1.00711	0.426351
		TR*GeneCode*Gender	0.0110559	7	0.00157941	1.28351	0.258305
		Error	0.34455	280	0.00123053
		DAYS*TR	0.0435515	21	0.00207388	1.60436	0.0419151
		DAYS*TR*GeneCode	0.0378544	21	0.00180259	1.39449	0.111402
		DAYS*TR*Gender	0.0249821	21	0.00118962	0.920295	0.564465
		DAYS*TR*GeneCode*Gender	0.0381359	21	0.00181599	1.40486	0.106482
		Error	1.08583	840	0.00129265
		POST hoc
		Tukey's multiple comparisons test	Mean Diff.	95% CI of diff.	Significant?	Summary	Adjusted P Value
		Eu(F) vs. MAC21(F)	-0.0007909	-0.03136 to 0.02978	No	ns	0.9999
		Eu(F) vs. Eu(M)	-0.01393	-0.04450 to 0.01665	No	ns	0.6174
		Eu(F) vs. MAC21(M)	-0.01466	-0.04462 to 0.01530	No	ns	0.5612
		MAC21(F) vs. Eu(M)	-0.01314	-0.04297 to 0.01670	No	ns	0.6427
		MAC21(F) vs. MAC21(M)	-0.01387	-0.04308 to 0.01534	No	ns	0.5853
		Eu(M) vs. MAC21(M)	-0.0007311	-0.02994 to 0.02848	No	ns	0.9999
		30min delay probe (Speed)
	Fig S6 F		(all males and females together)
		Two-way RM ANOVA	Matching: Stacked
		Alpha	0.05
		Source of Variation	% of total variation	P value	P value summary	Significant?
		Interaction	0.504	0.5816	ns	No
		Days	2.019	0.0536	ns	No
		genetype	1.564	0.315	ns	No
		Subjects (matching)	63.5	< 0.0001	****	Yes
		ANOVA table	SS	DF	MS	F (DFn, DFd)	P value
		Interaction	0.001119	3	0.0003731	F (3, 126) = 0.6544	P = 0.5816
		Days	0.004484	3	0.001495	F (3, 126) = 2.621	P = 0.0536
		genetype	0.003473	1	0.003473	F (1, 42) = 1.034	P = 0.3150
		Subjects (matching)	0.141	42	0.003358	F (42, 126) = 5.889	P < 0.0001
		Residual	0.07184	126	0.0005702
	Fig S6 G	Two-way RM ANOVA	Matching: Stacked
		Alpha	0.05
		Source of Variation	% of total variation	P value	P value summary	Significant?
		Interaction	1.55	0.1063	ns	No
		days	2	0.0496	*	Yes
		gender	15.1	0.0009	***	Yes
		Subjects (matching)	49.96	< 0.0001	****	Yes
		ANOVA table	SS	DF	MS	F (DFn, DFd)	P value
		Interaction	0.003442	3	0.001147	F (3, 126) = 2.079	P = 0.1063
		days	0.004441	3	0.00148	F (3, 126) = 2.683	P = 0.0496
		gender	0.03354	1	0.03354	F (1, 42) = 12.70	P = 0.0009
		Subjects (matching)	0.111	42	0.002642	F (42, 126) = 4.788	P < 0.0001
		Residual	0.06952	126	0.0005517
		POST hoc
		Tukey's multiple comparisons test	Mean Diff.	95% CI of diff.	Significant?	Summary	Adjusted P Value
		Eu(F) vs. MAC21(F)	0.01064	-0.01971 to 0.04098	No	ns	0.7838
		Eu(F) vs. Eu(M)	-0.02582	-0.05616 to 0.004524	No	ns	0.1197
		Eu(F) vs. MAC21(M)	-0.01863	-0.04836 to 0.01111	No	ns	0.3479
		MAC21(F) vs. Eu(M)	-0.03645	-0.06607 to -0.006844	Yes	*	0.0106
		MAC21(F) vs. MAC21(M)	-0.02926	-0.05825 to -0.0002741	Yes	*	0.0471
		Eu(M) vs. MAC21(M)	0.007193	-0.02179 to 0.03618	No	ns	0.9095
		long delay probe (Speed)
	Fig S6 H	Two-way RM ANOVA	Matching: Stacked
		Alpha	0.05
		Source of Variation	% of total variation	P value	P value summary	Significant?
		Interaction	0.7971	0.326	ns	No
		Days	2.93	0.0065	**	Yes
		genetype	0.01421	0.9256	ns	No
		Subjects (matching)	67.6	< 0.0001	****	Yes
		ANOVA table	SS	DF	MS	F (DFn, DFd)	P value
		Interaction	0.001501	3	0.0005003	F (3, 126) = 1.165	P = 0.3260
		Days	0.005518	3	0.001839	F (3, 126) = 4.282	P = 0.0065
		genetype	2.675e-05	1	2.675e-05	F (1, 42) = 0.008827	P = 0.9256
		Subjects (matching)	0.1273	42	0.003031	F (42, 126) = 7.056	P < 0.0001
		Residual	0.05412	126	0.0004295
	Fig S6 I		(all males and females together)
		Two-way RM ANOVA	Matching: Stacked
		Alpha	0.05
		Source of Variation	% of total variation	P value	P value summary	Significant?
		Interaction	1.409	0.1031	ns	No
		days	2.695	0.009	**	Yes
		gender	14.83	0.0013	**	Yes
		Subjects (matching)	52.79	< 0.0001	****	Yes
		ANOVA table	SS	DF	MS	F (DFn, DFd)	P value
		Interaction	0.002652	3	0.0008841	F (3, 126) = 2.103	P = 0.1031
		days	0.005074	3	0.001691	F (3, 126) = 4.024	P = 0.0090
		gender	0.02792	1	0.02792	F (1, 42) = 11.80	P = 0.0013
		Subjects (matching)	0.09939	42	0.002366	F (42, 126) = 5.629	P < 0.0001
		Residual	0.05297	126	0.0004204
		POST hoc
		Tukey's multiple comparisons test	Mean Diff.	95% CI of diff.	Significant?	Summary	Adjusted P Value
		Eu(F) vs. MAC21(F)	0.003961	-0.02509 to 0.03301	No	ns	0.9831
		Eu(F) vs. Eu(M)	-0.02043	-0.04947 to 0.008624	No	ns	0.2508
		Eu(F) vs. MAC21(M)	-0.02563	-0.05410 to 0.002833	No	ns	0.0907
		MAC21(F) vs. Eu(M)	-0.02439	-0.05274 to 0.003963	No	ns	0.1137
		MAC21(F) vs. MAC21(M)	-0.02959	-0.05735 to -0.001843	Yes	*	0.0327
		Eu(M) vs. MAC21(M)	-0.005208	-0.03296 to 0.02254	No	ns	0.9579

### Sheet: Data S4E. RRWM
	Fig 7G	acquisition trials (DISTANCE) Reversal 1
		Distance to the platform
		Effect	Repeated Measures Analysis of Variance (TaskR LatDisSpeed MAC21 corrected Ts65 not corrected) Sigma-restricted parameterization Effective hypothesis decomposition; Std. Error of Estimate: 5.8250 Include condition: v6=1 and v3="F"
			SS	Degr. of	MS	F	p
		Intercept	3253.43	1	3253.43	95.8864	6.58267e-08
		GeneCode	77.4763	1	77.4763	2.28341	0.151542
		Error	508.951	15	33.9301
		TR	730.697	15	48.7131	7.27987	5.22804e-13
		TR*GeneCode	98.3873	15	6.55915	0.980224	0.476934
		Error	1505.58	225	6.69148
		GeneCode	N
		Eu(F)	8
		MAC21(F)	9
	Fig 7H	Short delay probe (Reversal 1)
		Effect	Repeated Measures Analysis of Variance (TaskR PROBES MAC21 and Ts65) Sigma-restricted parameterization Effective hypothesis decomposition; Std. Error of Estimate: 6.9450 Include condition: v3="F" and v6=1
			SS	Degr. of	MS	F	p
		Intercept	45293.5	1	45293.5	939.055	6.10623e-15
		GeneCode	194.363	1	194.363	4.02966	0.063074
		Error	723.496	15	48.233
		SES	57.4817	1	57.4817	1.0842	0.314254
		SES*GeneCode	29.1067	1	29.1067	0.548998	0.470168
		Error	795.266	15	53.0178
		OLDNEW	14408.3	1	14408.3	44.853	7.13912e-06
		OLDNEW*GeneCode	168.025	1	168.025	0.52306	0.480666
		Error	4818.51	15	321.234
		SES*OLDNEW	1355.35	1	1355.35	12.6892	0.00283741
		SES*OLDNEW*GeneCode	435.376	1	435.376	4.07612	0.0617376
		Error	1602.17	15	106.811
		GeneCode	N
		Eu(F)	8
		MAC21(F)	9
		Post-hoc	LSD test; variable DV_1 (TaskR PROBES MAC21 and Ts65) Probabilities for Post Hoc Tests Error: Between; Within; Pooled MSE = 77.522, df = 26.253 Include condition: v3="F" and v6=1
			GeneCode	Eu-Day1-SE	Eu-Day1-NW	Eu-Day2-SE	Eu-Day2-NW
			MAC21-Day1-SE	0.417949
			MAC21-Day1-NW		0.00558287
			MAC21-Day2-SE			0.358745
			MAC21-Day2-NW				0.971143
	Fig 7I	long delay probe (Reversal 1)
		Effect	Repeated Measures Analysis of Variance Sigma-restricted parameterization Effective hypothesis decomposition; Std. Error of Estimate: 7.0318 Include condition: v6=1 Exclude condition: v3="M"
			SS	Degr. of	MS	F	p
		Intercept	21863	1	21863	442.161	1.52478e-12
		GeneCode	551.313	1	551.313	11.1498	0.00448414
		Error	741.687	15	49.4458
		SES	6610.86	2	3305.43	55.0817	9.06361e-11
		SES*GeneCode	646.836	2	323.418	5.38943	0.0100067
		Error	1800.29	30	60.0096
		GeneCode	N
		Eu(F)	8
		MAC21(F)	9
		POST-hoc	LSD test; variable DV_1 Probabilities for Post Hoc Tests Error: Between; Within; Pooled MSE = 56.488, df = 44.653 Include condition: v6=1 Exclude condition: v3="M"
			GeneCode	Eu-Day1	Eu-Day2	Eu-Day3
			MAC21-Day1	0.361853
			MAC21-Day2		0.00812151
			MAC21-Day3			0.00089019
	Fig 7J	long delay probe (Reversal 1)
		Effect	Repeated Measures Analysis of Variance Sigma-restricted parameterization Effective hypothesis decomposition; Std. Error of Estimate: 22.3944
			SS	Degr. of	MS	F	p
		Intercept	221449	1	221449	441.563	1.53988e-12
		GeneCode	3332.65	1	3332.65	6.64522	0.0210049
		Error	7522.67	15	501.511
		SES	42359.3	2	21179.7	27.261	1.78758e-07
		SES*GeneCode	3807.05	2	1903.53	2.45009	0.103372
		Error	23307.6	30	776.921
		GeneCode	N
		Eu(F)	8
		MAC21(F)	9
		POST-hoc	LSD test; variable DV_1 Probabilities for Post Hoc Tests Error: Between; Within; Pooled MSE = 685.12, df = 43.440
			GeneCode	Eu-Day1-SE	Eu-Day2-SE	Eu-Day3-SE	MAC21-Day1-SE	MAC21-Day2-SE	MAC21-Day3-SE
			Eu-Day1-SE
			Eu-Day2-SE	0.000877449
			Eu-Day3-SE	8.31165e-06	0.105238
			MAC21-Day1-SE	0.999805
			MAC21-Day2-SE		0.00287224		0.396528
			MAC21-Day3-SE			0.512661	2.01344e-05	0.000225025

### Sheet: Data S4F. RRWM Supplement
	Fig S7B	acquisition trials (latency) Reversal 1
		Effect	Repeated Measures Analysis of Variance Sigma-restricted parameterization Effective hypothesis decomposition; Std. Error of Estimate: 24.9144 Include condition: v6=1 and v3="F"
			SS	Degr. of	MS	F	p
		Intercept	94166.3	1	94166.3	151.703	3.02515e-09
		GeneCode	2859.7	1	2859.7	4.60701	0.0486058
		Error	9310.91	15	620.727
		TR	11664.6	15	777.638	5.50695	1.71373e-09
		TR*GeneCode	1545.81	15	103.054	0.729793	0.752976
		Error	31772.3	225	141.21
		GeneCode	N
		Eu(F)	8
		MAC21(F)	9
	Fig S7C	acquisition trials (DISTANCE) Reversal 2
		Column B	MAC21(F)
		vs.	vs.
		Column A	Eu(F)
		Unpaired t test
		P value	0.1663
		P value summary	ns
		Significantly different? (P < 0.05)	No
		One- or two-tailed P value?	Two-tailed
		t, df	t=1.419 df=30
		How big is the difference?
		Mean ± SEM of column A	1.822 ± 0.3094 N=16
		Mean ± SEM of column B	2.468 ± 0.3341 N=16
		Difference between means	0.6460 ± 0.4553
		95% confidence interval	-0.2839 to 1.576
		R square	0.06288
		F test to compare variances
		F,DFn, Dfd	1.166, 15, 15
		P value	0.7701
		P value summary	ns
		Significantly different? (P < 0.05)	No
	Fig S7D	acquisition trials(latency) reversal 2
		Column B	MAC21(F)
		vs.	vs.
		Column A	Eu(F)
		Unpaired t test
		P value	0.0103
		P value summary	*
		Significantly different? (P < 0.05)	Yes
		One- or two-tailed P value?	Two-tailed
		t, df	t=2.737 df=30
		How big is the difference?
		Mean ± SEM of column A	11.54 ± 1.472 N=16
		Mean ± SEM of column B	17.27 ± 1.486 N=16
		Difference between means	5.727 ± 2.092
		95% confidence interval	1.454 to 10.00
		R square	0.1998
		F test to compare variances
		F,DFn, Dfd	1.019, 15, 15
		P value	0.9715
		P value summary	ns
		Significantly different? (P < 0.05)	No
	Fig S7E	Short delay probe reversal
		Within each column, compare rows (simple effects within columns)
		Number of families	4
		Number of comparisons per family	28
		Alpha	0.05
		Tukey's multiple comparisons test	Mean Diff.	95% CI of diff.	Significant?	Summary	Adjusted P Value
		NW(new1)
		R1: Eu vs. R1:MAC21	6.104	-5.282 to 17.49	No	ns	0.7277
		R1: Eu vs. R2: Eu	-6.279	-17.14 to 4.577	No	ns	0.6438
		R1: Eu vs. R2:MAC21	-10.72	-22.11 to 0.6653	No	ns	0.0816
		R1: Eu vs. R3: Eu	7.813	-3.044 to 18.67	No	ns	0.3566
		R1: Eu vs. R3:MAC21	12.8	1.418 to 24.19	Yes	*	0.0155
		R1: Eu vs. R4: Eu	17.71	6.856 to 28.57	Yes	****	< 0.0001
		R1: Eu vs. R4:MAC21	14.62	3.233 to 26.01	Yes	**	0.0028
		R1:MAC21 vs. R2: Eu	-12.38	-23.77 to -0.9972	Yes	*	0.0223
		R1:MAC21 vs. R2:MAC21	-16.83	-28.72 to -4.933	Yes	***	0.0006
		R1:MAC21 vs. R3: Eu	1.708	-9.678 to 13.09	No	ns	0.9998
		R1:MAC21 vs. R3:MAC21	6.7	-5.192 to 18.59	No	ns	0.6743
		R1:MAC21 vs. R4: Eu	11.61	0.2222 to 22.99	Yes	*	0.0421
		R1:MAC21 vs. R4:MAC21	8.515	-3.377 to 20.41	No	ns	0.3634
		R2: Eu vs. R2:MAC21	-4.442	-15.83 to 6.944	No	ns	0.9341
		R2: Eu vs. R3: Eu	14.09	3.235 to 24.95	Yes	**	0.0023
		R2: Eu vs. R3:MAC21	19.08	7.697 to 30.47	Yes	****	< 0.0001
		R2: Eu vs. R4: Eu	23.99	13.14 to 34.85	Yes	****	< 0.0001
		R2: Eu vs. R4:MAC21	20.9	9.512 to 32.28	Yes	****	< 0.0001
		R2:MAC21 vs. R3: Eu	18.53	7.147 to 29.92	Yes	****	< 0.0001
		R2:MAC21 vs. R3:MAC21	23.53	11.63 to 35.42	Yes	****	< 0.0001
		R2:MAC21 vs. R4: Eu	28.43	17.05 to 39.82	Yes	****	< 0.0001
		R2:MAC21 vs. R4:MAC21	25.34	13.45 to 37.23	Yes	****	< 0.0001
		R3: Eu vs. R3:MAC21	4.992	-6.394 to 16.38	No	ns	0.8835
		R3: Eu vs. R4: Eu	9.9	-0.9563 to 20.76	No	ns	0.103
		R3: Eu vs. R4:MAC21	6.807	-4.579 to 18.19	No	ns	0.6036
		R3:MAC21 vs. R4: Eu	4.908	-6.478 to 16.29	No	ns	0.8923
		R3:MAC21 vs. R4:MAC21	1.815	-10.08 to 13.71	No	ns	0.9998
		R4: Eu vs. R4:MAC21	-3.093	-14.48 to 8.293	No	ns	0.9913
		SW(New2)
		R1: Eu vs. R1:MAC21	-5.475	-17.37 to 6.417	No	ns	0.8543
		R1: Eu vs. R2: Eu	10.02	-1.872 to 21.91	No	ns	0.1704
		R1: Eu vs. R2:MAC21	5.9	-5.992 to 17.79	No	ns	0.7992
		R1: Eu vs. R3: Eu	-19.55	-31.44 to -7.658	Yes	****	< 0.0001
		R1: Eu vs. R3:MAC21	-20.28	-32.17 to -8.383	Yes	****	< 0.0001
		R1: Eu vs. R4: Eu	-29.47	-41.36 to -17.58	Yes	****	< 0.0001
		R1: Eu vs. R4:MAC21	-35.7	-47.59 to -23.81	Yes	****	< 0.0001
		R1:MAC21 vs. R2: Eu	15.5	3.603 to 27.39	Yes	**	0.0022
		R1:MAC21 vs. R2:MAC21	11.38	-0.5174 to 23.27	No	ns	0.0723
		R1:MAC21 vs. R3: Eu	-14.08	-25.97 to -2.183	Yes	**	0.0084
		R1:MAC21 vs. R3:MAC21	-14.8	-26.69 to -2.908	Yes	**	0.0043
		R1:MAC21 vs. R4: Eu	-24	-35.89 to -12.10	Yes	****	< 0.0001
		R1:MAC21 vs. R4:MAC21	-30.23	-42.12 to -18.33	Yes	****	< 0.0001
		R2: Eu vs. R2:MAC21	-4.12	-16.01 to 7.772	No	ns	0.9648
		R2: Eu vs. R3: Eu	-29.57	-41.46 to -17.68	Yes	****	< 0.0001
		R2: Eu vs. R3:MAC21	-30.3	-42.19 to -18.40	Yes	****	< 0.0001
		R2: Eu vs. R4: Eu	-39.49	-51.38 to -27.60	Yes	****	< 0.0001
		R2: Eu vs. R4:MAC21	-45.72	-57.61 to -33.83	Yes	****	< 0.0001
		R2:MAC21 vs. R3: Eu	-25.45	-37.34 to -13.56	Yes	****	< 0.0001
		R2:MAC21 vs. R3:MAC21	-26.18	-38.07 to -14.28	Yes	****	< 0.0001
		R2:MAC21 vs. R4: Eu	-35.37	-47.26 to -23.48	Yes	****	< 0.0001
		R2:MAC21 vs. R4:MAC21	-41.6	-53.49 to -29.71	Yes	****	< 0.0001
		R3: Eu vs. R3:MAC21	-0.725	-12.62 to 11.17	No	ns	> 0.9999
		R3: Eu vs. R4: Eu	-9.92	-21.81 to 1.972	No	ns	0.1804
		R3: Eu vs. R4:MAC21	-16.15	-28.04 to -4.258	Yes	**	0.0011
		R3:MAC21 vs. R4: Eu	-9.195	-21.09 to 2.697	No	ns	0.2651
		R3:MAC21 vs. R4:MAC21	-15.43	-27.32 to -3.533	Yes	**	0.0024
		R4: Eu vs. R4:MAC21	-6.23	-18.12 to 5.662	No	ns	0.7506
	Fig S7F and G	Long delay probe trial reversal
		Within each column, compare rows (simple effects within columns)
		Number of families	4
		Number of comparisons per family	28
		Alpha	0.05
		Tukey's multiple comparisons test	Mean Diff.	95% CI of diff.	Significant?	Summary	Adjusted P Value
		SW(new2)
		R1: Eu vs. R1:MAC21	-2.45	-14.49 to 9.595	No	ns	0.9986
		R1: Eu vs. R2: Eu	2.87	-9.175 to 14.91	No	ns	0.9961
		R1: Eu vs. R2:MAC21	4.42	-7.625 to 16.46	No	ns	0.952
		R1: Eu vs. R3: Eu	7.375	-4.670 to 19.42	No	ns	0.573
		R1: Eu vs. R3:MAC21	4.375	-7.670 to 16.42	No	ns	0.9545
		R1: Eu vs. R4: Eu	-16.84	-28.88 to -4.795	Yes	***	0.0007
		R1: Eu vs. R4:MAC21	-17.41	-29.45 to -5.365	Yes	***	0.0004
		R1:MAC21 vs. R2: Eu	5.32	-6.725 to 17.36	No	ns	0.8792
		R1:MAC21 vs. R2:MAC21	6.87	-5.175 to 18.91	No	ns	0.6599
		R1:MAC21 vs. R3: Eu	9.825	-2.220 to 21.87	No	ns	0.2036
		R1:MAC21 vs. R3:MAC21	6.825	-5.220 to 18.87	No	ns	0.6675
		R1:MAC21 vs. R4: Eu	-14.39	-26.43 to -2.345	Yes	**	0.0075
		R1:MAC21 vs. R4:MAC21	-14.96	-27.00 to -2.915	Yes	**	0.0045
		R2: Eu vs. R2:MAC21	1.55	-10.49 to 13.59	No	ns	> 0.9999
		R2: Eu vs. R3: Eu	4.505	-7.540 to 16.55	No	ns	0.9469
		R2: Eu vs. R3:MAC21	1.505	-10.54 to 13.55	No	ns	> 0.9999
		R2: Eu vs. R4: Eu	-19.71	-31.75 to -7.665	Yes	****	< 0.0001
		R2: Eu vs. R4:MAC21	-20.28	-32.32 to -8.235	Yes	****	< 0.0001
		R2:MAC21 vs. R3: Eu	2.955	-9.090 to 15.00	No	ns	0.9953
		R2:MAC21 vs. R3:MAC21	-0.045	-12.09 to 12.00	No	ns	> 0.9999
		R2:MAC21 vs. R4: Eu	-21.26	-33.30 to -9.215	Yes	****	< 0.0001
		R2:MAC21 vs. R4:MAC21	-21.83	-33.87 to -9.785	Yes	****	< 0.0001
		R3: Eu vs. R3:MAC21	-3	-15.04 to 9.045	No	ns	0.9949
		R3: Eu vs. R4: Eu	-24.22	-36.26 to -12.17	Yes	****	< 0.0001
		R3: Eu vs. R4:MAC21	-24.79	-36.83 to -12.74	Yes	****	< 0.0001
		R3:MAC21 vs. R4: Eu	-21.22	-33.26 to -9.170	Yes	****	< 0.0001
		R3:MAC21 vs. R4:MAC21	-21.79	-33.83 to -9.740	Yes	****	< 0.0001
		R4: Eu vs. R4:MAC21	-0.57	-12.61 to 11.47	No	ns	> 0.9999
		NW(new1)
		R1: Eu vs. R1:MAC21	-3.5	-15.54 to 8.545	No	ns	0.987
		R1: Eu vs. R2: Eu	-21.07	-33.11 to -9.020	Yes	****	< 0.0001
		R1: Eu vs. R2:MAC21	-10.24	-22.28 to 1.810	No	ns	0.1621
		R1: Eu vs. R3: Eu	-37.88	-49.92 to -25.83	Yes	****	< 0.0001
		R1: Eu vs. R3:MAC21	-24.18	-36.22 to -12.13	Yes	****	< 0.0001
		R1: Eu vs. R4: Eu	-14.56	-26.60 to -2.510	Yes	**	0.0065
		R1: Eu vs. R4:MAC21	-10.78	-22.82 to 1.270	No	ns	0.1174
		R1:MAC21 vs. R2: Eu	-17.57	-29.61 to -5.520	Yes	***	0.0003
		R1:MAC21 vs. R2:MAC21	-6.735	-18.78 to 5.310	No	ns	0.6825
		R1:MAC21 vs. R3: Eu	-34.38	-46.42 to -22.33	Yes	****	< 0.0001
		R1:MAC21 vs. R3:MAC21	-20.68	-32.72 to -8.630	Yes	****	< 0.0001
		R1:MAC21 vs. R4: Eu	-11.06	-23.10 to 0.9896	No	ns	0.0984
		R1:MAC21 vs. R4:MAC21	-7.275	-19.32 to 4.770	No	ns	0.5904
		R2: Eu vs. R2:MAC21	10.83	-1.215 to 22.87	No	ns	0.1135
		R2: Eu vs. R3: Eu	-16.81	-28.85 to -4.765	Yes	***	0.0007
		R2: Eu vs. R3:MAC21	-3.11	-15.15 to 8.935	No	ns	0.9936
		R2: Eu vs. R4: Eu	6.51	-5.535 to 18.55	No	ns	0.7191
		R2: Eu vs. R4:MAC21	10.29	-1.755 to 22.33	No	ns	0.1571
		R2:MAC21 vs. R3: Eu	-27.64	-39.68 to -15.60	Yes	****	< 0.0001
		R2:MAC21 vs. R3:MAC21	-13.94	-25.98 to -1.895	Yes	*	0.0111
		R2:MAC21 vs. R4: Eu	-4.32	-16.36 to 7.725	No	ns	0.9575
		R2:MAC21 vs. R4:MAC21	-0.54	-12.58 to 11.50	No	ns	> 0.9999
		R3: Eu vs. R3:MAC21	13.7	1.655 to 25.74	Yes	*	0.0136
		R3: Eu vs. R4: Eu	23.32	11.28 to 35.36	Yes	****	< 0.0001
		R3: Eu vs. R4:MAC21	27.1	15.06 to 39.14	Yes	****	< 0.0001
		R3:MAC21 vs. R4: Eu	9.62	-2.425 to 21.66	No	ns	0.2269
		R3:MAC21 vs. R4:MAC21	13.4	1.355 to 25.44	Yes	*	0.0175
		R4: Eu vs. R4:MAC21	3.78	-8.265 to 15.82	No	ns	0.9797
